# The RXLR-EER Motif Determines an Unconventional Secretion Pathway Associated with Extracellular Vesicle Production

**DOI:** 10.1101/2025.07.07.663508

**Authors:** Wei Wang, Shumei Wang, Lin Xu, Lydia Welsh, Petra C Boevink, Steve C Whisson, Paul RJ Birch

## Abstract

*Phytophthora infestans*, the cause of potato late blight disease, delivers a suite of RXLR effectors into host plant cells to subvert immunity, whereas apoplastic effectors act extracellularly. Although the RXLR-EER motif in these effectors is critical for host translocation and is cleaved prior to secretion, the relevance of this processing is poorly understood. Prior evidence suggests RXLR effectors utilize a distinct, unconventional secretion pathway, raising the question of whether the RXLR-EER motif influences selection of the secretion route. Here, we combined genetic, molecular and cell biology approaches to investigate the secretion pathway of RXLR effectors. Confocal microscopy revealed that RXLR and apoplastic effectors localize to distinct vesicular compartments in cultured hyphae. Moreover, fusing the ER retention signal KDEL to RXLR effectors did not impair their secretion, in contrast to apoplastic effectors, which were retained in the endomembrane system, indicating that RXLR effectors bypass the canonical ER-to-Golgi pathway. Importantly, RXLR effectors associate with extracellular vesicles (EVs), whereas RXLR-EER motif mutants show reduced EV association and are rerouted through the ER-to-Golgi secretion pathway. These findings demonstrate that the RXLR-EER motif governs effector sorting into an unconventional, EV-linked secretion route. This study sheds light on the molecular basis of effector trafficking in *P. infestans* and underscores the potential role of EVs in delivering virulence factors during host colonization.
