## Supplementary Table 1 for "The RXLR-EER Motif Determines an Unconventional Secretion Pathway Associated with Extracellular Vesicle Production"

### Sheet: Sheet1
Extended data table 1: List of Primers
Name	Sequence (5'->3'), Restriction enzyme recognition sites are highlighted in red font
SCR74Cu6_AgeI_F	GTG ACCGGTacc ATGAACTTCAAGATTTATG	Generate C-terminally tagged mCherry
SCR74Cu6_Pac_R	GTGTTAATTAAGACCGCCTTGCATGGGCT
SCR74Cu6_ClaI_F	GTG ATCGATacc ATGAACTTCAAGATTTATG	Generate C-terminally tagged mCitrine
SCR74Cu6_SpeI_R	GTGACTAGTGACCGCCTTGCATGGGCT
EPIC1_AgeI_F	GTGACCGGTATGACATTCCTTCGCCCCA	Generate C-terminally tagged mCherry
EPIC1_Pac_R	GTGTTAATTAACTTAACTGGGGTAATCGA
Avrblb1_AgeI_F	GTGACCGGTACCATGCGTTCGCTCCTGTTG	Generate C-terminally tagged mCherry
Avrblb1_Pac_R	GTGTTAATTAAGCTAGGGCCAACGTTTTTA
04314_AgeI_F	GCCACCGGTaccATGCATTCAAGTCTTCTTT	Generate C-terminally tagged mCherry
04314_Pac_R	GCAACTAGTCGAGTTGGTTTTGTAGAT
04314_ClaI_F	GCCATCGATaccATGCATTCAAGTCTTCTTT	Generate C-terminally tagged mCitrine
04314_SpeI_R	GCAACTAGTCGAGTTGGTTTTGTAGAT
KDEL-F	AATGCGGCCGCtAAGGACGAGCTGTAGGGCGCGCCAAT	Introduce KDEL motif (megenta font) at end of mCherry
KDEL-R	ATTGGCGCGCCCTACAGCTCGTCCTTaGCGGCCGCATT
04314-mCherry-KDEL-GW-F	GGGGACAAGTTTGTACAAAAAAGCAGGCTTCACCATGCATTCAAGTCTTCTTTGGTTAGG	Generate 04314-mCherry-KDEL construct express in plant
mCherry-KDEL-GW-R	GGGGACCACTTTGTACAAGAAAGCTGGGTCCTACAGCTCGTCCTTAGCGG
SCR74Cu6-mCherry-KDEL-GW-F	GGGGACAAGTTTGTACAAAAAAGCAGGCTTCACCATGAACTTCAAGATTTATGCCA	Generate SCR74-mCherry-KDEL construct express in plant
